# TabularQual: A spreadsheet-based format for annotating and curating logical models in SBML-qual

**DOI:** 10.64898/2026.05.31.727710

**Authors:** Luna Xingyu Li, Carissa Bleker, Sylvain Soliman, Laurence Calzone, Noriko Hiroi, Tomáš Helikar, Matthias König, Luiz Ladeira, Pedro T. Monteiro, Vincent Noël, Samuel Pastva, Albin Salazar, David Šafránek, Denis Thieffry, Eirini Tsirvouli, Anna Niarakis, John Gennari

## Abstract

Logical models are widely used to study regulatory and signaling systems, yet their reuse, annotation, and exchange across tools remain challenging. Although SBML Level 3 Qualitative Models (SBML-qual) provides a standard representation, its XML-based syntax is difficult to inspect and edit directly. Here we introduce TabularQual, a spreadsheet-based, community-driven representation for Boolean and multi-valued logical models, together with a bidirectional converter between spreadsheets and SBML-qual. The converter is accessible programmatically and via a web interface to support diverse user workflows. We further describe two integration strategies that enable existing modeling tools to operate with TabularQual, either through SBML-qual exchange or via direct support. Case studies using the Stress Knowledge Map and CaSQ demonstrate how this integration supports model construction, curation, and reuse. TabularQual provides a practical bridge between human-readable model representations and standardized executable formats, supporting reproducibility, interoperability, and community-driven model development.
