## Supplementary material for "TabularQual: A spreadsheet-based format for annotating and curating logical models in SBML-qual": TabularQual_Supplementary_File_S2_ToyExample.xlsx

### Sheet: README
	This is a template for annotating logical models, which contains 6 tabs:
	1. README: explanations of the template.
	2. Model: metadata of the model, e.g., publication, description
	3. Species: definition and annotations of the nodes (qualitative species) in the model
	4. Interactions: annotations of the edges (interactions) in the model
	5. Transitions: definition and annotations of the transitions (rules) in the model
	6. Appendix: addtional information of the options
	For details: TabularQual_specification_v0.1.4
	Explanation of column headers in each tab:
	(Highlighted are required to define a model, others are optional)
	Model
		Model_source		Link to the public resource where the model is deposited
		Model_ID		Identifier of the model, will be used as id of the SBML-qual model
		Name		Human-readable label of the model, will be used as the name of the SBML-qual model
		Publication		Identifier of the publication of this model
		Origin_publication		Identifier(s) of the referenced publication of this model, if any
		Origin_model		The referenced model which the current model is derived from, can be BioModels identifier or link to external resources
		Taxon		Taxonomy ID of the organisms that the model describe, e.g., taxonomy:9606 for human
		Biological_process		Biological process ID that the model describes, e.g., GO:0006096
		Created		Date and time of the model creation
		Modified		Date and time of the model modification
		Creator1		Information of the creator of the model, in the format of: familyName, givenName, "organization", email
			Creator2, Creator3, ...: if multiple creators, add new lines with index
		Contributor1		Information of the contributor of the model, in the format of: familyName, givenName, "organization", email
			Contributor2, Contributor3, ...: if multiple contributors, add new lines with index
		Version		Other version of the model can be listed here using the file name
		Notes1		Notes that will be put as notes of the SBML-qual model
			Notes2, Notes3, … : For curation purpose, add columns for additional notes, will be put as new lines in notes of the model: 'Notes1:…; Notes2:...'
		Comments		Other comments, will NOT be included in the model
	Species
		Species_ID		Identifier of the object, will be used as id of the qualitative species in SBML-qual model; If missing, will be generated using Name
		Name		Human-readable label of the species, will be used as the name attribute in SBML-qual model
		Compartment		Space where species are located, will be used as compartment.id in SBML-qual model; if none is given, will use 'default' in the model
		Type		Describe the role of the node in a network; Choose from: Input, Internal, output
		Constant		Whether the species is a constant; Choose from: TRUE, FALSE
		InitialLevel		Initial value of the species, will be used as initialLevel in the model
		MaxLevel		Maximum value of the node, used only for multi-valued model; will be used as maxLevel of the model
		Relation1		Relation of the following resource and identifier to the species, by default 'is'; will be used as bqbiol qualifier in the SBML-qual model
		Identifier1		Annotation of the species, expressed as compact identifier in the format [prefix]:[id], comma-seperated if multiple
			Relation2', 'Identifier2', …: If there are more than one Relation used, add more columns with index numbers
		Notes1		Notes that will be put as notes of the species in SBML-qual model
			Notes2, Notes3, … : For curation purpose, add columns for additional notes, will be put as new lines in notes of the model: 'Notes1:…; Notes2:...'
		Comments		Other comments, will NOT be included in the model
	Transitions
		Transitions_ID		Identifier of the object, will be used as id of the transition in SBML-qual model
		Name		Human-readable label of the transition, will be used as the name attribute in SBML-qual model
		Target		ID/name of species that is the output of the transition
		Level		Assignment level of the rule, by default 1; required for multi-valued model
		Rule		Logical rules of the target species, expressed using species IDs or names.
		Comments		Other comments, will NOT be included in the model
		Relation1		Relation of the following resource and identifier to the transition, by default 'isDescribedBy'; will be used as bqbiol qualifier in the SBML-qual model
		Identifier1		Annotation of the transition, expressed as compact identifier in the format [prefix]:[id], comma-seperated if multiple
			Relation2', 'Identifier2', …: If there are more than one Relation used, add more columns with index numbers
		Notes1		Notes that will be put as notes of the transitions in SBML-qual model
			Notes2, Notes3, … : For curation purpose, add columns for additional notes, will be put as new lines in notes of the model: 'Notes1:…; Notes2:...'
		Comments		Other comments, will NOT be included in the model
	Interactions:
	Optional tab	Target		ID/name of species that is the output of the edge or the relation
		Source		ID/name of species that is the input of the edge or the relation
		Sign		Regulatory effect; Choose from: positive, negative, dual, unknown
		Relation1		Relation of the following resource and identifier to the edge, by default 'isDescribedBy'; will be used as bqbiol qualifier in the SBML-qual model
		Identifier1		Annotation of the interaction, expressed as compact identifier in the format [prefix]:[id], comma-seperated if multiple
			Relation2', 'Identifier2', …: If there are more than one Relation used, add more columns with index numbers
		Notes1		Notes that will be put as notes of the input to the transition in SBML-qual model
			Notes2, Notes3, … : For curation purpose, add columns for additional notes, will be put as new lines in notes of the model: 'Notes1:…; Notes2:...'
		Comments		Other comments, will NOT be included in the model

### Sheet: Model
Model_ID	ToyExample_boolean
Model_source	link.to.the.model.com
Name	Example Boolean model of NF-κB signaling pathway
Publication	pubmed:35671510, DOI:10.1093/bib/bbac212
Origin_publication	pubmed:38272919, DOI:10.1038/s41540-024-00337-5
Origin_model	biomodels.db:MODEL2307180001
Taxon	taxonomy:9606
Biological_process	GO:0007249
Created	2025-04-04T17:08:28Z
Modified	2025-07-29T16:56:00Z
Creator1	Li, Luna, "Center for Reproducible Biomedical Modeling, University of Washington", lixy@uw.edu
Creator2
Contributor1	Niarakis, Anna, "Laboratoire Européen de Recherche Pour La Polyarthrite Rhumatoïde, University Paris-Saclay, University Evry", anna.niarakis@inria.fr
Contributor2	Gennari, John, "Center for Reproducible Biomedical Modeling, University of Washington", gennari@uw.edu
Version	ToyExample_multivalue.xlsx
Notes1	This is a toy example to demonstrate the standardized spreadsheet format for logical models. This Boolean model represents a core regulatory motif in the NF-κB signaling pathway, focusing on the formation and activation of the NF-κB transcriptional complex (C) driven by external stimuli (D) and its effect on downstream cytokine expression (E).
Notes2	Another example of a multi-valued version of the model is provided as ToyExample_multivalue.xlsx.
Notes3
Comments

### Sheet: Species
Species_ID	Name	Relation1	Identifier1	Relation2	Identifier2	Compartment	Type	Constant	InitialLevel	MaxLevel	Notes1	Comments
A	RELA	is	uniprot:P06539	encodes	ncbigene:5970	cytosol	Internal	FALSE	0	1	p65 subunit of the NF-κB complex	Hypothetical annotation
B	NFKB1	is	uniprot:P19838	encodes	ncbigene:4790	cytosol	Internal	FALSE	0	1	p50 subunit of the NF-κB complex	Hypothetical annotation
C	NFκB_complex	hasPart	uniprot:P06539, uniprot:P19838			cytosol	Internal	FALSE	0	1	RELA:p50 heterodimer	Hypothetical annotation
D	IKK	is	uniprot:O14920	encodes	ncbigene:1147	cytosol	input	FALSE	1	1	IKBKB	Hypothetical annotation
E	Inflammatory response	is	GO:0006954	isVersionOf	GO:0005125	extracellular	output	FALSE	0	1	inflammatory response	Hypothetical annotation

### Sheet: Interactions
Target	Source	Sign	Relation1	Identifier1	Notes1	Comments
A	A	positive	isDescribedBy	pubmed:9660950	RELA (p65) is known to exhibit positive autoregulation, sustaining its own expression once active.	Hypothetical annotation
A	C	negative			The condition prevents re-triggering when the active complex is already formed.	Hypothetical annotation
A	D	positive	isDescribedBy	pubmed:20300203, ECO:0007392	IKK complex activates RELA by phosphorylating IκBα.The activation of RELA by IKK has been supported by immunohistochemistry evidence.	Hypothetical annotation
B	A	positive	isDescribedBy	pubmed:9417120, ECO:0001568	RELA can transcriptionally activate NFKB1, which encodes the p105 precursor of p50. The induction of NFKB1 expression by RELA has been supported by RT-PCR experiments.	Hypothetical annotation
C	A	positive	isDescribedBy	pubmed:9450761, ECO:0001034	The NF-κB complex, particularly the RELA:p50 heterodimer, forms when both subunits are present in the nucleus. This interaction is well-characterized structurally and functionally.The complex formation is supported by crystal structure evidence.	Hypothetical annotation
C	B	positive	isDescribedBy	pubmed:9450761, ECO:0001034	The NF-κB complex, particularly the RELA:p50 heterodimer, forms when both subunits are present in the nucleus. This interaction is well-characterized structurally and functionally. The complex formation is supported by crystal structure evidence.	Hypothetical annotation
D	D	positive			In this simplified model, the IKK complex is considered an external input or persistently active in response to stimuli like TNF-α or LPS.	Hypothetical annotation
E	C	positive	isDescribedBy	pubmed:2183031	IL6 expression is induced by the active NF-κB complex, which serves as an inflammatory cytokine.	Hypothetical annotation

### Sheet: Transitions
Transitions_ID	Name	Target	Level	Rule	Relation1	Identifier1	Notes1	Comments
tr_A	RELA activation	A	1	A | (D & !C)	isDescribedBy	pubmed:9660950, pubmed:20300203, ECO:0007392	RELA can be self-sustaining or activated by the IKK complex when the NF-κB complex is not formed.	Hypothetical annotation
tr_B	NFKB1 expression	B	1	A	isDescribedBy	pubmed:9417120, ECO:0001568	NFKB1 expression is induced by RELA. The activation of RELA by IKK has been supported by immunohistochemistry evidence.	Hypothetical annotation
tr_C	NF-κB complex formation	C	1	A & B	isDescribedBy	pubmed:9450761, ECO:0001034	The NF-κB complex forms when both RELA and NFKB1 are present. The complex formation is supported by crystal structure evidence.	Hypothetical annotation
tr_D	IKK input	D	1	D	isDescribedBy	pubmed:20300203	The IKK complex is considered an external or constant input in this model.	Hypothetical annotation
tr_E	IL6 expression	E	1	C	isDescribedBy	pubmed:2183031	IL6 expression is induced by the active NF-κB complex, which serves as an inflammatory cytokine.	Hypothetical annotation

### Sheet: Appendix
	Type	Constant	Relation	Sign
	input	TRUE	is	positive
	internal	FALSE	hasVersion	negative
	output		isVersionOf	dual
			isDescribedBy	unknown
			hasPart
			isPartOf
			hasProperty
			isPropertyOf
			encodes
			isEncodedBy
			isHomologTo
			occursIn
			hasTaxon
