## Supplementary material for "TabularQual: A spreadsheet-based format for annotating and curating logical models in SBML-qual": TabularQual_Supplementary_File_S3_ToyExample_multivalue.xlsx

### Sheet: Model
ID	ToyExample_multivalue
Model_source	link.to.the.model.com
Name	Example multi-valued model using NF-κB signaling pathway
Publication	pubmed:35671510, DOI:10.1093/bib/bbac212
Origin_publication	pubmed:38272919, DOI:10.1038/s41540-024-00337-5
Origin_model	biomodels.db:MODEL2307180001
Taxon	taxonomy:9606
Biological_process	GO:0007249
Created	2025-04-24T17:20:00Z
Modified	2025-07-29T17:23:00Z
Creator1	Li, Luna, "Center for Reproducible Biomedical Modeling, University of Washington", lixy@uw.edu
Creator2
Contributor1	Niarakis, Anna, "Laboratoire Européen de Recherche Pour La Polyarthrite Rhumatoïde, University Paris-Saclay, University Evry", anna.niarakis@inria.fr
Contributor2	Gennari, John, "Center for Reproducible Biomedical Modeling, University of Washington", gennari@uw.edu
Version	ToyExample.xlsx
Notes1	This is a toy example in multi-valued version to demonstrate the standardized spreadsheet format for logical models. This Boolean model represents a core regulatory motif in the NF-κB signaling pathway, focusing on the formation and activation of the NF-κB transcriptional complex (C) driven by external stimuli (D) and its effect on downstream cytokine expression (E). An additional stimulus node, …
Notes2
Notes3
Comments

### Sheet: Species
Species_ID	Name	Relation1	Identifier1	Relation2	Identifier2	Compartment	Type	Constant	MaxLevel	InitialLevel	Notes1	Comments
A	RELA	is	uniprot:P06539	encodes	ncbigene:5970	cytosol	Internal	FALSE	1	0	p65 subunit of the NF-κB complex	Hypothetical annotation
B	NFKB1	is	uniprot:P19838	encodes	ncbigene:4790	cytosol	Internal	FALSE	1	0	p50 subunit of the NF-κB complex	Hypothetical annotation
C	NFκB_complex	hasPart	uniprot:P06539, uniprot:P19838			cytosol	Internal	FALSE	1	0	RELA:p50 heterodimer	Hypothetical annotation
D	IKK	is	uniprot:O14920	encodes	ncbigene:1147	cytosol	input	TRUE	1	1	IKBKB	Hypothetical annotation
E	Inflammatory response	is	GO:0006954	isVersionOf	GO:0005125	extracellular	output	FALSE	1	0	inflammatory response	Hypothetical annotation
F	TNF-α	is	uniprot:P01375			cytosol	input	FALSE	1	0	Tumor Necrosis Factor-alpha (TNF-α)	Hypothetical annotation

### Sheet: Interactions
Target	Source	Sign	Relation1	Identifier1	Notes1	Comments
A	A	positive	isDescribedBy	pubmed:9660950	RELA (p65) is known to exhibit positive autoregulation, sustaining its own expression once active.	Hypothetical annotation
A	C	negative			The condition prevents re-triggering when the active complex is already formed.	Hypothetical annotation
A	D	positive	isDescribedBy	pubmed:20300203, ECO:0007392	IKK complex activates RELA by phosphorylating IκBα.The activation of RELA by IKK has been supported by immunohistochemistry evidence.	Hypothetical annotation
B	A	positive	isDescribedBy	pubmed:9417120, ECO:0001568	RELA can transcriptionally activate NFKB1, which encodes the p105 precursor of p50. The induction of NFKB1 expression by RELA has been supported by RT-PCR experiments.	Hypothetical annotation
B	F	positive	isDescribedBy	pubmed:38433280	TNF-α binds to TNFR1, leading to the recruitment of adaptor proteins and activation of the IKK complex, which phosphorylates IκBα, resulting in the release and nuclear translocation of NF-κB subunits.	Hypothetical annotation
C	A	positive	isDescribedBy	pubmed:9450761, ECO:0001034	The NF-κB complex, particularly the RELA:p50 heterodimer, forms when both subunits are present in the nucleus. This interaction is well-characterized structurally and functionally.The complex formation is supported by crystal structure evidence.	Hypothetical annotation
C	B	positive	isDescribedBy	pubmed:9450761, ECO:0001034	The NF-κB complex, particularly the RELA:p50 heterodimer, forms when both subunits are present in the nucleus. This interaction is well-characterized structurally and functionally. The complex formation is supported by crystal structure evidence.	Hypothetical annotation
D	D	positive			In this simplified model, the IKK complex is considered an external input or persistently active in response to stimuli like TNF-α or LPS.	Hypothetical annotation
D	F	positive	isDescribedBy	pubmed:38433280	The activation of NF-κB by TNF-α leads to increased transcription of IL6, amplifying the inflammatory response.	Hypothetical annotation
E	C	positive	isDescribedBy	pubmed:2183031	IL6 expression is induced by the active NF-κB complex, which serves as an inflammatory cytokine.	Hypothetical annotation

### Sheet: Transitions
Transition_ID	Name	Target	Level	Rule	Relation1	Identifier1	Notes1	Comments
tr_A	RELA activation	A	1	A | (D & !C)	isDescribedBy	pubmed:9660950, pubmed:20300203, ECO:0007392	RELA can be self-sustaining or activated by the IKK complex when the NF-κB complex is not formed.	Hypothetical annotation
tr_B_1	NFKB1 expression	B	1	A	isDescribedBy	pubmed:9417120, ECO:0001568	NFKB1 expression is induced by RELA. The activation of RELA by IKK has been supported by immunohistochemistry evidence.	Hypothetical annotation
tr_B_2	IKK release	B	2	A & F	isDescribedBy	pubmed:38433280	TNF-α binds to TNFR1, leading to the recruitment of adaptor proteins and activation of the IKK complex, which phosphorylates IκBα, resulting in the release and nuclear translocation of NF-κB subunits.	Hypothetical annotation
tr_C_1	NF-κB complex formation	C	1	A & B:1	isDescribedBy	pubmed:9450761, ECO:0001034	The NF-κB complex forms when both RELA and NFKB1 are present. The complex formation is supported by crystal structure evidence.	Hypothetical annotation
tr_C_2	NF-κB complex enhancement	C	2	A & B:2	isDescribedBy	pubmed:35260573	The p65/p50 heterodimer is the most transcriptionally active form of NF-κB. Elevated levels of subunits can lead to increased formation of this heterodimer.	Hypothetical annotation
tr_D	IKK input	D	1	D	isDescribedBy	pubmed:20300203	The IKK complex is considered an external or constant input in this model.	Hypothetical annotation
tr_E_1	IL6 expression	E	1	C:1	isDescribedBy	pubmed:2183031	IL6 expression is induced by the active NF-κB complex, which serves as an inflammatory cytokine.	Hypothetical annotation
tr_E_2	IL6 increased transcription	E	2	C:2 | (C:1 & F)	isDescribedBy	pubmed:38433280	The activation of NF-κB by TNF-α leads to increased transcription of IL6, amplifying the inflammatory response.	Hypothetical annotation
tr_E_3	IL6 increased transcription	E	3	C:2 & F	isDescribedBy	pubmed:38433280	The activation of NF-κB by TNF-α leads to increased transcription of IL6, amplifying the inflammatory response.	Hypothetical annotation

### Sheet: Appendix
	Type	Constant	Relation	Sign
	input	TRUE	is	positive
	internal	FALSE	hasVersion	negative
	output		isVersionOf	dual
			isDescribedBy	unknown
			hasPart
			isPartOf
			hasProperty
			isPropertyOf
			encodes
			isEncodedBy
			isHomologTo
			occursIn
			hasTaxon
