## Supplementary material for "TabularQual: A spreadsheet-based format for annotating and curating logical models in SBML-qual": tabqual-pss-drought_curated.xlsx

### Sheet: Model
Model_source	https://skm.nib.si
Model_ID	drought_model
Name	Drought model
Publication
Origin_publication
Origin_model
Taxon
Biological_process
Created	2026-05-25T11:02:33.163624
Modified	2026-05-25T11:19:14:01Z
Creator1	Bleker, Carissa, "Department of Biotechnology and Systems Biology, National Institute of Biology, Slovenia", carissa.bleker@nib.si
Creator2
Contributor1
Contributor2
Version	Version: 1.0.1
Notes1	Model of drought response in plants. Automatically exported from the PSS database.
Notes2	Manualy curated from the orginal export.
Notes3
Comments	Created by TabularQual version 0.1.4

### Sheet: Species
Species_ID	Species_ID	Name	Relation1	Identifier1	Relation2	Identifier2	Compartment	Type	Constant	InitialLevel	MaxLevel	Notes1	Notes2	Notes3	Comments
s_9cisViolaxanthin_cyt_m	9cisViolaxanthin_cyt_m	9-cis-Violaxanthin	is	pubchem:586175, chebi:35305	isVersionOf	kegg:c13433	cytoplasm		False			description:9-cis-Violaxanthin	species form:metabolite
s_AAO_cyt_pa	AAO_cyt_pa	AAO	isVersionOf	mapman:17.1.1.1.12	is	skm:fc00006, tair:{ath_homologue}, tair:{ath_homologue}, tair:{ath_homologue}	cytoplasm		False			description:aldehyde oxidase	species form:protein_active	additional_information:Encodes aldehyde oxidase AAO1, AAO3, AAO4 preferentially expressed in developing seeds. AAO3 encodes the aldehyde oxidase delta isoform catalyzing the final step in abscisic acid biosynthesis.
s_ABA2_cyt_pa	ABA2_cyt_pa	ABA2	isVersionOf	mapman:26.22	is	skm:fc00019, tair:{ath_homologue}	cytoplasm		False			description:NAD(P)-binding Rossmann-fold superfamily protein	species form:protein_active
s_ABAGE_er_m	ABAGE_er_m	ABA-GE	is	chebi:22151, pubchem:47205283	isVersionOf	kegg:c15970	endoplasmic reticulum		False			description:Abscisic acid glucose ester	species form:metabolite
s_ABA_cyt_m	ABA_cyt_m	ABA	is	pubchem:8348, chebi:2365, chebi:62431	isVersionOf	kegg:c06082	cytoplasm		False			description:Abscisic acid	species form:metabolite	additional_information:ABA is an important sesquiterpenoid plant hormone which acts as a regulator of plant responses to environmental stresses such as drought and cold.
s_ATAF1_nuc_pa	ATAF1_nuc_pa	ATAF1	is	skm:fc00413, tair:{ath_homologue}			nucleus		False			description:NAC (No Apical Meristem) domain transcriptional regulator superfamily protein	species form:protein_active
s_Abscisicaldehyde_cyt_m	Abscisicaldehyde_cyt_m	Abscisic aldehyde	is	pubchem:586195, chebi:31157	isVersionOf	kegg:c13455	cytoplasm		False			description:Abscisic aldehyde	species form:metabolite
s_BGLU18_er_pa	BGLU18_er_pa	BGLU18	isVersionOf	kegg:k14595	is	skm:fc00443, tair:{ath_homologue}	endoplasmic reticulum		False			description:beta glucosidase 18	species form:protein_active
s_CDPK_cyt_p	CDPK_cyt_p	CDPK	isVersionOf	mapman:30.3	is	skm:fc00223, tair:{ath_homologue}, tair:{ath_homologue}, tair:{ath_homologue}, tair:{ath_homologue}, tair:{ath_homologue}, tair:{ath_homologue}	cytoplasm		False			description:calmodulin-domain protein kinase	species form:protein
s_CDPK_cyt_pa	CDPK_cyt_pa	CDPK	isVersionOf	mapman:30.3	is	skm:fc00223, tair:{ath_homologue}, tair:{ath_homologue}, tair:{ath_homologue}, tair:{ath_homologue}, tair:{ath_homologue}, tair:{ath_homologue}, skm:fc00223, tair:{ath_homologue}, tair:{ath_homologue}, tair:{ath_homologue}, tair:{ath_homologue}, tair:{ath_homologue}, tair:{ath_homologue}	cytoplasm		False			description:calmodulin-domain protein kinase	species form:protein_active
s_Ca2_cyt_m	Ca2_cyt_m	Ca2+	is	chebi:22984			cytoplasm		False			description:Calcium	species form:metabolite
s_Ca2_x_m	Ca2_x_m	Ca2+	is	chebi:22984			extracellular		False			description:Calcium	species form:metabolite
s_Drought_cyt_ab	Drought_cyt_ab	Drought					cytoplasm		False			species form:abiotic
s_NCED_cyt_pa	NCED_cyt_pa	NCED	isVersionOf	mapman:17.1.1.1.10	is	skm:fc00020, tair:{ath_homologue}, tair:{ath_homologue}, tair:{ath_homologue}, tair:{ath_homologue}, tair:{ath_homologue}, tair:{ath_homologue}	cytoplasm		False			description:nine-cis-epoxycarotenoid dioxygenase 2,3,4,5,6,9	species form:protein_active
s_OSCA1_cyt_p	OSCA1_cyt_p	OSCA1	is	skm:fc00389, tair:{ath_homologue}			cytoplasm		False			species form:protein
s_OSCA1_cyt_pa	OSCA1_cyt_pa	OSCA1	is	skm:fc00389, tair:{ath_homologue}			cytoplasm		False			species form:protein_active
s_PP2C_cyt_pa	PP2C_cyt_pa	PP2C	isVersionOf	mapman:17.1.2, mapman:29.4	is	skm:fc00286, tair:{ath_homologue}	cytoplasm		False			description:protein phosphatase 2C	species form:protein_active	additional_information:Negative regulator of ABA signalling. Expressed in seeds during germination. mRNA up-regulated by drought and ABA.
s_PYL_cyt_p	PYL_cyt_p	PYL	isVersionOf	mapman:20.1	is	skm:fc00313, tair:{ath_homologue}, tair:{ath_homologue}	cytoplasm		False			description:regulatory components of ABA receptor family protein	species form:protein	additional_information:Functions as abscisic acid sensor.
s_PYL_cyt_pa	PYL_cyt_pa	PYL	isVersionOf	mapman:20.1	is	skm:fc00313, tair:{ath_homologue}, tair:{ath_homologue}, skm:fc00313, tair:{ath_homologue}, tair:{ath_homologue}	cytoplasm		False			description:regulatory components of ABA receptor family protein	species form:protein_active	additional_information:Functions as abscisic acid sensor.
s_SNRK2_cyt_p	SNRK2_cyt_p	SNRK2	isVersionOf	mapman:29.4.1	is	skm:fc00318, tair:{ath_homologue}, tair:{ath_homologue}, tair:{ath_homologue}, skm:fc00318, tair:{ath_homologue}, tair:{ath_homologue}, tair:{ath_homologue}	cytoplasm		False			description:Protein kinase superfamily protein, SNF1-RELATED PROTEIN KINASE 2.8	species form:protein
s_SNRK2_cyt_pa	SNRK2_cyt_pa	SNRK2	isVersionOf	mapman:29.4.1	is	skm:fc00318, tair:{ath_homologue}, tair:{ath_homologue}, tair:{ath_homologue}	cytoplasm		False			description:Protein kinase superfamily protein, SNF1-RELATED PROTEIN KINASE 2.8	species form:protein_active
s_Stomatalclosure_cyt_pra	Stomatalclosure_cyt_pra	Stomatal closure					cytoplasm		False			description:Phenotype response to water deficit	species form:process_active
s_Xanthoxin_cyt_m	Xanthoxin_cyt_m	Xanthoxin	is	pubchem:586193, chebi:32304	isVersionOf	kegg:c13453	cytoplasm		False			description:Xanthoxin	species form:metabolite

### Sheet: Interactions
Target	Source	Sign	Relation1	Identifier1	Notes1	Comments

### Sheet: Transitions
Transitions_ID	Name	Target	Level	Rule	Relation1	Identifier1	Relation2	Identifier2	Relation3	Identifier3	Notes1	Comments
tr_OSCA1_cyt_pa		OSCA1_cyt_pa	1	Drought_cyt_ab & OSCA1_cyt_p	isDescribedBy	doi:10.1038/s41580-022-00479-6, pmid:35513718	is	skm:rx00568			Transition rule generated from reaction: rx00568
tr_ABA_cyt_m		ABA_cyt_m	1	AAO_cyt_pa & Abscisicaldehyde_cyt_m | BGLU18_er_pa & ABAGE_er_m	isVersionOf	kegg:r06957, kegg:ath00906, kegg:r09723	is	skm:rx00552, skm:rx00749	isDescribedBy	doi:10.1016/j.cell.2006.07.034, pmid:16990135	Transition rule composed from 2 reactions: rx00552, rx00749
tr_Abscisicaldehyde_cyt_m		Abscisicaldehyde_cyt_m	1	Xanthoxin_cyt_m & ABA2_cyt_pa	isVersionOf	kegg:r06954, kegg:ath00906	is	skm:rx00553			Transition rule generated from reaction: rx00553
tr_Xanthoxin_cyt_m		Xanthoxin_cyt_m	1	9cisViolaxanthin_cyt_m & NCED_cyt_pa	isVersionOf	kegg:r06953, kegg:ath00906	is	skm:rx00554			Transition rule generated from reaction: rx00554
tr_CDPK_cyt_pa		CDPK_cyt_pa	1	CDPK_cyt_p & Ca2_cyt_m	isDescribedBy	doi:10.3389/fimmu.2013.00297, doi:10.1104/pp.113.222539, doi:10.1186/1471-2229-11-88, doi:10.1371/journal.ppat.1003127	is	skm:rx00169			Transition rule generated from reaction: rx00169
tr_Ca2_cyt_m		Ca2_cyt_m	1	Ca2_x_m & OSCA1_cyt_pa	isDescribedBy	doi:10.1038/s41580-022-00479-6, pmid:35513717	is	skm:rx00603			Transition rule generated from reaction: rx00603
tr_PYL_cyt_pa		PYL_cyt_pa	1	ABA_cyt_m & PYL_cyt_p	isVersionOf	kegg:k14496	is	skm:rx00474			Transition rule generated from reaction: rx00474
tr_PP2C_cyt_pa		PP2C_cyt_pa	1	!(PYL_cyt_pa)	isVersionOf	kegg:k14497	is	skm:rx00475			Transition rule generated from reaction: rx00475
tr_SNRK2_cyt_pa		SNRK2_cyt_pa	1	SNRK2_cyt_p & CDPK_cyt_pa & !(PP2C_cyt_pa)	isVersionOf	kegg:k14498	is	skm:rx00476, skm:rx00923	isDescribedBy	doi:10.1016/j.devcel.2024.12.036	Transition rule composed from 2 reactions: rx00476, rx00923
tr_Stomatalclosure_cyt_pra		Stomatalclosure_cyt_pra	1	SNRK2_cyt_pa	isDescribedBy	doi:10.1105/tpc.007906, pmid:12468729	is	skm:rx00599			Transition rule generated from reaction: rx00599
tr_NCED_cyt_pa		NCED_cyt_pa	1	ATAF1_nuc_pa	isDescribedBy	doi:10.1016/j.fob.2013.07.006	is	skm:rx00709			Transition rule generated from reaction: rx00709
tr_ATAF1_nuc_pa		ATAF1_nuc_pa	1	Drought_cyt_ab	isDescribedBy	doi:10.1007/s11103-006-9089-8	is	skm:rx00710			Transition rule generated from reaction: rx00710
tr_BGLU18_er_pa		BGLU18_er_pa	1	Drought_cyt_ab	isDescribedBy	doi:10.1016/j.cell.2006.07.034, pmid:16990135	is	skm:rx00750			Transition rule generated from reaction: rx00750
