## Supplementary material for "TabularQual: A spreadsheet-based format for annotating and curating logical models in SBML-qual": apoptosis_Transitions.csv

Target	Rule	Relation1	Identifier1	Notes1
"TNF/TNFRSF1A_complex"	TNF	isDescribedBy	pubmed:31226023,kegg.pathway:hsa04210
"BCL2/MCL1/BCL2L1_complex"	!Orf7a&!E&!BAD	isDescribedBy	pubmed:15694340,pubmed:17428862,kegg.pathway:hsa04210
"FAS/FASL_complex"	FASLG	isDescribedBy	pubmed:31226023,kegg.pathway:hsa04210
"BAD/BBC3/BCL2L11_complex"	!"BCL2/MCL1/BCL2L1_complex"	isDescribedBy	pubmed:31226023
Apoptosome_complex	CYCS&APAF1&CASP9_cell&!AKT1	isDescribedBy	pubmed:31226023,kegg.pathway:hsa04210
"TRADD/FADD_complex"	FADD&TRADD&"TNF/TNFRSF1A_complex"	isDescribedBy	kegg.pathway:hsa04210
FADD	"FAS/FASL_complex"	isDescribedBy	pubmed:31226023,kegg.pathway:hsa04210
CASP8	FADD|"TRADD/FADD_complex"|Orf3a_cell	isDescribedBy	pubmed:31226023,pubmed:32555321,kegg.pathway:hsa04210
CASP3	CASP8|CASP9_cell_active	isDescribedBy	pubmed:31226023,kegg.pathway:hsa04210
CASP9_cell_active	Apoptosome_complex&!AKT1	isDescribedBy	pubmed:31226023,kegg.pathway:hsa04210
CYCS	MAPK14|BAX	isDescribedBy	pubmed:31226023,kegg.pathway:hsa04210
AKT1	!M	isDescribedBy	pubmed:31226023,taxonomy:227984
BAX	("BAD/BBC3/BCL2L11_complex"|BID)&!"BCL2/MCL1/BCL2L1_complex"	isDescribedBy	pubmed:31226023,kegg.pathway:hsa04210
CASP7	CASP9_cell_active|CASP8	isDescribedBy	pubmed:31226023,kegg.pathway:hsa04210
Apoptosis_phenotype	CASP3|CASP7|Orf6|Orf3b|Orf8a|N|S|Orf9b	isDescribedBy
MAPK14	Orf3a_mitochondrion	isDescribedBy	pubmed:31226023,taxonomy:227984
BAD	!AKT1	isDescribedBy	pubmed:15694340,kegg.pathway:hsa04210	Signor
BID	CASP8	isDescribedBy	pubmed:31226023,kegg.pathway:hsa04210
