## Supplementary material for "TabularQual: A spreadsheet-based format for annotating and curating logical models in SBML-qual": mod_Model.csv

Created	2026-05-05T19:51:25
Modified	2026-05-05T23:22:00Z
Creator1	Niarakis, Anna, "University of Toulouse"
Creator2	Li, Luna, "Center for Reproducible Biomedical Modeling, University of Washington", lixy@uw.edu
Version	.\apoptosis.sbml
Notes1	Created with CaSQ 1.4.4
