## Supplementary material for "TabularQual: A spreadsheet-based format for annotating and curating logical models in SBML-qual": mod_Species.csv

Name	Relation1	Identifier1	Constant	InitialLevel	MaxLevel	Notes1	Comments
TNF/TNFRSF1A_complex	isDescribedBy	refseq:NM_000594,hgnc.symbol:TNF,uniprot:P01375,hgnc:11892,ncbigene:7124,ensembl:ENSG00000232810,ncbigene:7132,refseq:NM_001065,ensembl:ENSG00000067182,uniprot:P19438,hgnc.symbol:TNFRSF1A,hgnc:11916,ncbigene:7132,refseq:NM_001065,ensembl:ENSG00000067182,uniprot:P19438,hgnc.symbol:TNFRSF1A,hgnc:11916	False		1	CaSQ-computed function: TNF	csa1 s_id_csa1
BCL2/MCL1/BCL2L1_complex	isDescribedBy	ncbigene:4170,uniprot:Q07820,hgnc:6943,refseq:NM_021960,ensembl:ENSG00000143384,hgnc.symbol:MCL1,hgnc.symbol:BCL2,refseq:NM_000657,ncbigene:596,uniprot:P10415,ensembl:ENSG00000171791,refseq:NM_000633,hgnc:990,refseq:NM_138578,ncbigene:598,ensembl:ENSG00000171552,uniprot:Q07817,hgnc:992,hgnc.symbol:BCL2L1,hgnc.symbol:BCL2,refseq:NM_000657,ncbigene:596,uniprot:P10415,ensembl:ENSG00000171791,refseq:…	False		1	CaSQ-computed function: !Orf7a&!E&!BAD	csa11 s_id_csa11
FAS/FASL_complex	isDescribedBy	hgnc.symbol:FASLG,ncbigene:356,refseq:NM_000639,ensembl:ENSG00000117560,uniprot:P48023,hgnc:11936,hgnc:11920,uniprot:P25445,refseq:NM_000043,ensembl:ENSG00000026103,ncbigene:355,hgnc.symbol:FAS,hgnc:11920,uniprot:P25445,refseq:NM_000043,ensembl:ENSG00000026103,ncbigene:355,hgnc.symbol:FAS	False		1	CaSQ-computed function: FASLG	csa2 s_id_csa2
BAD/BBC3/BCL2L11_complex	isDescribedBy	refseq:NM_001204106,hgnc:994,hgnc.symbol:BCL2L11,ncbigene:10018,ensembl:ENSG00000153094,uniprot:O43521,refseq:NM_032989,uniprot:Q92934,ncbigene:572,hgnc.symbol:BAD,ensembl:ENSG00000002330,hgnc:936,uniprot:Q9BXH1,ncbigene:27113,hgnc:17868,ensembl:ENSG00000105327,hgnc.symbol:BBC3,refseq:NM_014417,uniprot:Q96PG8,uniprot:Q9BXH1,ncbigene:27113,hgnc:17868,ensembl:ENSG00000105327,hgnc.symbol:BBC3,refseq…	False		1	CaSQ-computed function: !"BCL2/MCL1/BCL2L1_complex"	csa3 s_id_csa3
Apoptosome_complex	isDescribedBy	hgnc.symbol:CASP9,refseq:NM_032996,ncbigene:842,hgnc:1511,ensembl:ENSG00000132906,ec-code:3.4.22.62,uniprot:P55211,hgnc:19986,uniprot:P99999,ncbigene:54205,hgnc.symbol:CYCS,ensembl:ENSG00000172115,refseq:NM_018947,ncbigene:317,hgnc:576,refseq:NM_181861.1,hgnc.symbol:APAF1,uniprot:O14727,ensembl:ENSG00000120868	False		1	CaSQ-computed function: CYCS&APAF1&CASP9_cell&!AKT1	csa5 s_id_csa5
TRADD/FADD_complex	isDescribedBy	ncbigene:8717,ensembl:ENSG00000102871,refseq:NM_001323552,uniprot:Q15628,hgnc:12030,hgnc.symbol:TRADD,hgnc:3573,ncbigene:8772,uniprot:Q13158,ensembl:ENSG00000168040,refseq:NM_003824,hgnc.symbol:FADD	False		1	CaSQ-computed function: FADD&TRADD&"TNF/TNFRSF1A_complex"	csa6 s_id_csa6
FADD	isDescribedBy	hgnc:3573,ncbigene:8772,uniprot:Q13158,ensembl:ENSG00000168040,refseq:NM_003824,hgnc.symbol:FADD,hgnc:3573,ncbigene:8772,uniprot:Q13158,ensembl:ENSG00000168040,refseq:NM_003824,hgnc.symbol:FADD	False		1	Symbol: FADDHGNC_ID: 3573EntrezGene_ID: 8772RefSeq_ID: NM_003824CaSQ-computed function: "FAS/FASL_complex"	sa10 s_id_sa10
CASP8	isDescribedBy	hgnc:1509,hgnc.symbol:CASP8,uniprot:Q14790,ncbigene:841,ec-code:3.4.22.61,doi:10.1038/s41392-020-00334-0,refseq:NM_001228,ensembl:ENSG00000064012,hgnc:1509,hgnc.symbol:CASP8,uniprot:Q14790,ncbigene:841,doi:10.1038/s41392-020-00334-0,refseq:NM_001228,ensembl:ENSG00000064012	False		1	Symbol: CASP8HGNC_ID: 1509EntrezGene_ID: 841RefSeq_ID: NM_001228CaSQ-computed function: FADD|"TRADD/FADD_complex"|Orf3a_cell	sa14 s_id_sa14
CASP3	isDescribedBy	ncbigene:836,refseq:NM_004346,ensembl:ENSG00000164305,pubmed:32555321,hgnc:1504,uniprot:P42574,hgnc.symbol:CASP3,refseq:NM_004346,ncbigene:836,ec-code:3.4.22.56,ensembl:ENSG00000164305,hgnc:1504,uniprot:P42574,pubmed:32555321,hgnc.symbol:CASP3	False		1	Symbol: CASP3HGNC_ID: 1504EntrezGene_ID: 836RefSeq_ID: NM_004346Pubmed_ID: 32555321CaSQ-computed function: CASP8|CASP9_cell_active	sa17 s_id_sa17
CASP9_cell_active	isDescribedBy	hgnc.symbol:CASP9,refseq:NM_032996,ncbigene:842,hgnc:1511,ensembl:ENSG00000132906,ec-code:3.4.22.62,uniprot:P55211,hgnc.symbol:CASP9,refseq:NM_032996,ncbigene:842,hgnc:1511,ensembl:ENSG00000132906,ec-code:3.4.22.62,uniprot:P55211	False		1	Symbol: CASP9HGNC_ID: 1511EntrezGene_ID: 842RefSeq_ID: NM_032996CaSQ-computed function: Apoptosome_complex&!AKT1	sa19 s_id_sa19
FASLG	isDescribedBy	hgnc.symbol:FASLG,ncbigene:356,refseq:NM_000639,doi:10.1101/2020.12.04.412494,ensembl:ENSG00000117560,uniprot:P48023,hgnc:11936	True		1	Symbol: FASLGPrevious Symbols: APT1LG1, TNFSF6HGNC_ID: 11936EntrezGene_ID: 356RefSeq_ID: NM_000639CaSQ-computed function: FASLG	sa2 s_id_sa2
CYCS	isDescribedBy	hgnc:19986,uniprot:P99999,ncbigene:54205,hgnc.symbol:CYCS,ensembl:ENSG00000172115,refseq:NM_018947,hgnc:19986,uniprot:P99999,ncbigene:54205,hgnc.symbol:CYCS,ensembl:ENSG00000172115,refseq:NM_018947	False		1	Symbol: CYCSHGNC_ID: 19986EntrezGene_ID: 54205RefSeq_ID: NM_018947CaSQ-computed function: MAPK14|BAX	sa25 s_id_sa25
APAF1	isDescribedBy	ncbigene:317,hgnc:576,refseq:NM_181861.1,hgnc.symbol:APAF1,uniprot:O14727,ensembl:ENSG00000120868	True		1	Symbol: APAF1HGNC_ID: 576EntrezGene_ID: 317RefSeq_ID: NM_181861.1CaSQ-computed function: APAF1	sa27 s_id_sa27
AKT1	isDescribedBy	ncbigene:207,ec-code:2.7.11.1,hgnc:391,hgnc.symbol:AKT1,refseq:NM_005163,uniprot:P31749,ensembl:ENSG00000142208,ncbigene:207,ec-code:2.7.11.1,hgnc:391,hgnc.symbol:AKT1,refseq:NM_005163,uniprot:P31749,ensembl:ENSG00000142208	False		1	Symbol: AKT1HGNC_ID: 391EntrezGene_ID: 207RefSeq_ID: NM_005163CaSQ-computed function: !M	sa29 s_id_sa29
TNF	isDescribedBy	refseq:NM_000594,hgnc.symbol:TNF,uniprot:P01375,hgnc:11892,ncbigene:7124,ensembl:ENSG00000232810	True		1	Symbol: TNFPrevious Symbols: TNFAHGNC_ID: 11892EntrezGene_ID: 7124RefSeq_ID: NM_000594CaSQ-computed function: TNF	sa3 s_id_sa3
BAX	isDescribedBy	refseq:NM_138763,hgnc:959,ensembl:ENSG00000087088,hgnc.symbol:BAX,ncbigene:581,uniprot:Q07812,refseq:NM_138763,hgnc:959,ensembl:ENSG00000087088,hgnc.symbol:BAX,ncbigene:581,uniprot:Q07812	False		1	Symbol: BAXHGNC_ID: 959EntrezGene_ID: 581RefSeq_ID: NM_138763CaSQ-computed function: ("BAD/BBC3/BCL2L11_complex"|BID)&!"BCL2/MCL1/BCL2L1_complex"	sa31 s_id_sa31
CASP7	isDescribedBy	hgnc:1508,hgnc.symbol:CASP7,ncbigene:840,ec-code:3.4.22.60,refseq:NM_033338,ensembl:ENSG00000165806,uniprot:P55210,hgnc:1508,hgnc.symbol:CASP7,ncbigene:840,ec-code:3.4.22.60,refseq:NM_033338,ensembl:ENSG00000165806,uniprot:P55210	False		1	Symbol: CASP7HGNC_ID: 1508EntrezGene_ID: 840RefSeq_ID: NM_033338CaSQ-computed function: CASP9_cell_active|CASP8	sa40 s_id_sa40
Apoptosis_phenotype	isDescribedBy	pubmed:31226023,mesh:D017209,doi:10.1007/s10495-021-01656-2	False		1	CaSQ-computed function: CASP3|CASP7|Orf6|Orf3b|Orf8a|N|S|Orf9b	sa41 s_id_sa41
M	isDescribedBy	pubmed:16845612	True		1	CaSQ-computed function: M	sa42 s_id_sa42
Orf7a	isDescribedBy	hgnc.symbol:ORF7a,ncbigene:1489674	True		1	EntrezGene_ID: 1489674Charge: 0COVID19 Disease MapCaSQ-computed function: Orf7a	sa43 s_id_sa43
TRADD	isDescribedBy	ncbigene:8717,ensembl:ENSG00000102871,refseq:NM_001323552,uniprot:Q15628,hgnc:12030,hgnc.symbol:TRADD	True		1	Symbol: TRADDHGNC_ID: 12030EntrezGene_ID: 8717RefSeq_ID: NM_001323552CaSQ-computed function: TRADD	sa44 s_id_sa44
CASP9_cell	isDescribedBy	hgnc.symbol:CASP9,refseq:NM_032996,ncbigene:842,hgnc:1511,ensembl:ENSG00000132906,ec-code:3.4.22.62,uniprot:P55211	True		1	Symbol: CASP9HGNC_ID: 1511EntrezGene_ID: 842RefSeq_ID: NM_032996CaSQ-computed function: CASP9_cell	sa47 s_id_sa47
Orf3a_mitochondrion	isDescribedBy	ncbigene:1489671,hgnc.symbol:E,pubmed:33100263,pubmed:32555321	True		1	CaSQ-computed function: Orf3a_mitochondrion	sa48 s_id_sa48
MAPK14	isDescribedBy	ec-code:2.7.11.24,ensembl:ENSG00000112062,hgnc:6876,uniprot:Q16539,hgnc.symbol:MAPK14,ncbigene:1432,refseq:NM_001315,ec-code:2.7.11.24,ensembl:ENSG00000112062,hgnc:6876,uniprot:Q16539,hgnc.symbol:MAPK14,ncbigene:1432,refseq:NM_001315	False		1	Symbol: MAPK14Previous Symbols: CSBP1, CSBP2, CSPB1HGNC_ID: 6876EntrezGene_ID: 1432RefSeq_ID: NM_001315CaSQ-computed function: Orf3a_mitochondrion	sa50 s_id_sa50
E	isDescribedBy	pubmed:32785274,pubmed:32818817,ncbigene:1489671,hgnc.symbol:E	True		1	CaSQ-computed function: E	sa69 s_id_sa69
Orf3b	isDescribedBy	ncbigene:1489670	True		1	CaSQ-computed function: Orf3b	sa72 s_id_sa72
Orf8a	isDescribedBy	ncbigene:1489676	True		1	CaSQ-computed function: Orf8a	sa73 s_id_sa73
N	isDescribedBy	pubmed:32654247,pubmed:33264373,pubmed:32416961,pubmed:16112641,hgnc.symbol:N,pubmed:32363136,pubmed:16845612,ncbigene:1489678	True		1	CaSQ-computed function: N	sa74 s_id_sa74
Orf6	isDescribedBy	ncbigene:1489673	True		1	CaSQ-computed function: Orf6	sa75 s_id_sa75
S	isDescribedBy	ncbigene:1489668,pubmed:32275855,pubmed:32075877,pubmed:32155444,pubmed:32225176,hgnc.symbol:S	True		1	CaSQ-computed function: S	sa76 s_id_sa76
Orf9b	isDescribedBy	ncbigene:1489679	True		1	CaSQ-computed function: Orf9b	sa77 s_id_sa77
BAD	isDescribedBy	refseq:NM_032989,uniprot:Q92934,ncbigene:572,hgnc.symbol:BAD,ensembl:ENSG00000002330,hgnc:936,refseq:NM_032989,uniprot:Q92934,ncbigene:572,hgnc.symbol:BAD,ensembl:ENSG00000002330,hgnc:936	False		1	Symbol: BADHGNC_ID: 936EntrezGene_ID: 572RefSeq_ID: NM_032989CaSQ-computed function: !AKT1	sa79 s_id_sa79
BID	isDescribedBy	hgnc.symbol:BID,ncbigene:637,refseq:NM_197966,uniprot:P55957,ensembl:ENSG00000015475,hgnc:1050,hgnc.symbol:BID,ncbigene:637,refseq:NM_197966,uniprot:P55957,ensembl:ENSG00000015475,hgnc:1050,hgnc.symbol:BID,ncbigene:637,refseq:NM_197966,uniprot:P55957,ensembl:ENSG00000015475,hgnc:1050	False		1	Symbol: BIDHGNC_ID: 1050EntrezGene_ID: 637RefSeq_ID: NM_197966CaSQ-computed function: CASP8	sa89 s_id_sa89
Orf3a_cell	isDescribedBy	ncbigene:1489671,hgnc.symbol:E,pubmed:33100263,pubmed:32555321	True		1	CaSQ-computed function: Orf3a_cell	sa92 s_id_sa92
